# NAB2-STAT6 Fusion Proteins Drive Nuclear Condensate Formation and Transcriptional Reprogramming in Solitary Fibrous Tumors

**DOI:** 10.1101/2025.08.07.668994

**Authors:** Yi Li, Jose L. Mondaza-Hernandez, Gauthami Pulivendala, Fardous Elsenduny, Felipe Beckedorff, Guilherme M. Lavezzo, Farhan Vahdat Azad, Zikun Zhou, Jeremy Warren, Paulina I. Trevino, Clark A. Meyer, David Lombard, Javier Martin-Broto, David S. Moura, Heather N. Hayenga, Leonidas Bleris

## Abstract

Solitary fibrous tumor (SFT) is a rare and aggressive sarcoma driven by NAB2-STAT6 gene fusions, yet effective targeted therapies remain unavailable. Here, we report that the NAB2ex4-STAT6ex2 fusion variant forms nuclear condensates via liquid-liquid phase separation (LLPS) in engineered fibroblast models and primary SFT cells. These condensates co-localize with BRD4S and EGR1, key transcriptional regulators, and are functionally active, driving widespread transcriptional reprogramming. Treatment with Mithramycin A, a compound that disrupts EGR1-DNA interactions, dissolves NAB2-STAT6 condensates and reverses their aberrant gene expression and chromatin binding signatures. Our findings uncover a previously unrecognized role for NAB2-STAT6 in condensate-mediated oncogenic signaling and provide a mechanistic rationale for condensate-targeted therapy in SFT.
