## Supplemental Table 1 for "NAB2-STAT6 Fusion Proteins Drive Nuclear Condensate Formation and Transcriptional Reprogramming in Solitary Fibrous Tumors"

### Sheet: Sheet1
Lf-4-2	control	mithramycin A
Replicate 1	9.36364	0.821429
Replicate 2	8.42857	3.7619
Replicate 3	13.7143	1.3913
Replicate 4	6.75	1.2973
mean	9.56412	1.81798
standard deviation	2.97057	1.31974
