## Supplemental Table 5 for "NAB2-STAT6 Fusion Proteins Drive Nuclear Condensate Formation and Transcriptional Reprogramming in Solitary Fibrous Tumors"

### Sheet: Sheet1
PeakID	Chr	Start	End	Strand	Peak Score	Focus Ratio/Region Size	Annotation	Detailed Annotation	Distance to TSS	Nearest PromoterID	Entrez ID	Nearest Unigene	Gene Name	Gene Alias	Gene Description	Gene Type
1	chr16	89972342	89972741	+	0	NA	promoter-TSS (ENST00000418696.5)	transcribed_unitary_pseudogene-promoter-TSS (ENST00000418696.5)	-7	ENST00000646748.1	ENSG00000177946	ENST00000567035	CENPBD1P	CENPBD1	CENPB DNA-Binding Domain Containing 1, Pseudogene	transcribed_unitary_pseudogene
2	chr19	47446010	47446409	+	0	NA	intron (ENST00000542837.2, intron 3 of 8)	protein_coding-intron (ENST00000236877.11, intron 4 of 9)	1413	ENST00000601757.1	ENSG00000118160	ENST00000594353	SLC8A2	NCX2	Solute Carrier Family 8 Member A2	protein_coding
3	chr20	56429453	56429852	+	0	NA	intron (ENST00000679887.1, intron 1 of 5)	protein_coding-intron (ENST00000360314.7, intron 2 of 6)	17259	ENST00000679529.1	ENSG00000087589	ENST00000497244	CASS4	CAS4	Cas Scaffold Protein Family Member 4	protein_coding
4	chr2	190764181	190764580	+	0	NA	intron (ENST00000676095.2, intron 2 of 8)	lncRNA-intron (ENST00000676095.2, intron 2 of 8)	-3042	ENST00000674692.1	ENSG00000228509	ENST00000411949	ENSG00000228509	Lnc-STAT1-3	Novel Transcript, Antisense To NAB1	lncRNA
5	chr14	66507732	66508131	+	0	NA	promoter-TSS (ENST00000459628.5)	protein_coding-promoter-TSS (ENST00000459628.5)	-82	ENST00000555377.2	ENSG00000258561	ENST00000556361	ENSG00000258561	Lnc-ATP6V1D-8	Novel Transcript	lncRNA
6	chr16	66925395	66925794	+	0	NA	promoter-TSS (ENST00000299759.11)	protein_coding-promoter-TSS (ENST00000299759.11)	-59	ENST00000299759.11	ENSG00000166592	ENST00000568915	RRAD	RAD	Ras Related Glycolysis Inhibitor And Calcium Channel Regulator	protein_coding
7	chr16	89873438	89873837	+	0	NA	promoter-TSS (ENST00000263346.13)	protein_coding-promoter-TSS (ENST00000263346.13)	-4	ENST00000614813.4	ENSG00000141002	ENST00000565860	TCF25	NULP1	TCF25 Ribosome Quality Control Complex Subunit	protein_coding
8	chr6	163226790	163227189	+	0	NA	intron (ENST00000541974.5, intron 4 of 4)	protein_coding-intron (ENST00000337019.7, intron 5 of 6)	-34951	ENST00000653943.1	ENSG00000225683	ENST00000664395	PACRG-AS3	HSALNG0054915	PACRG Antisense RNA 3	lncRNA
9	chr12	79547193	79547592	+	0	NA	TTS (ENST00000548359.1)	lncRNA-TTS (ENST00000548359.1)	1862	ENST00000552167.1	ENSG00000257474	ENST00000551032	ENSG00000257474	Lnc-SYT1-3	Novel Transcript	lncRNA
10	chr1	40976976	40977375	+	0	NA	Intergenic	Intergenic	-2125	ENST00000696107.1	ENSG00000171793	ENST00000498694	CTPS1	Cytidine 5'-Triphosphate Synthetase	CTP Synthase 1	protein_coding
11	chr16	78099412	78099811	+	0	NA	promoter-TSS (ENST00000355860.7)	protein_coding-promoter-TSS (ENST00000355860.7)	-15	ENST00000569332.5	ENSG00000186153	ENST00000562639	WWOX	WOX1	WW Domain Containing Oxidoreductase	protein_coding
12	chr11	87426002	87426401	+	0	NA	Intergenic	Intergenic	55096	ENST00000528472.1	ENSG00000255391	ENST00000528472	ENSG00000255391	HMGB3P25	High Mobility Group Box 3 Pseudogene 25	processed_pseudogene
