## Supplemental Table 6 for "NAB2-STAT6 Fusion Proteins Drive Nuclear Condensate Formation and Transcriptional Reprogramming in Solitary Fibrous Tumors"

### Sheet: Sheet1
PeakID	Chr	Start	End	Strand	Peak Score	Focus Ratio/Region Size	Annotation	Detailed Annotation	Distance to TSS	Nearest PromoterID	Entrez ID	Nearest Unigene	Gene Name	Gene Alias	Gene Description	Gene Type
1	chr2	104897542	104897941	+	0	NA	intron (ENST00000662784.1, intron 3 of 3)	lncRNA-intron (ENST00000598623.1, intron 2 of 2)	-14959	ENST00000663413.1	ENSG00000269707	ENST00000598623	ENSG00000269707	Lnc-POU3F3-7	Novel Transcript, Sense Overlapping POU3F3	lncRNA
2	chr13	67299262	67299661	+	0	NA	Intergenic	Intergenic	-26716	ENST00000656527.1	ENSG00000230040	ENST00000656527	LINC00364	LncRNA00364	Long Intergenic Non-Protein Coding RNA 364	lncRNA
3	GL000225.1	25465	25864	+	0	NA	Intergenic	Intergenic	-157588	ENST00000621409.1	ENSG00000276711	ENST00000621409	U2			snRNA
4	chr8	127391235	127391634	+	0	NA	intron (ENST00000645438.1, intron 2 of 3)	lncRNA-intron (ENST00000501396.5, intron 1 of 2)	-8965	ENST00000630920.1	ENSG00000280997	ENST00000630920	CCAT2	NCCP1	Colon Cancer Associated Transcript 2	lncRNA
5	chr2	111918458	111918857	+	0	NA	intron (ENST00000409780.5, intron 1 of 17)	protein_coding-intron (ENST00000295408.9, intron 1 of 18)	-11518	ENST00000483161.3	ENSG00000240183	ENST00000483161	RN7SL297P		RNA, 7SL, Cytoplasmic 297, Pseudogene	misc_RNA
6	chr15	70486542	70486941	+	0	NA	Intergenic	Intergenic	19187	ENST00000559752.1	ENSG00000259473	ENST00000559752	LINC02205		Long Intergenic Non-Protein Coding RNA 2205	lncRNA
7	chr6	37077913	37078312	+	0	NA	Intergenic	Intergenic	-13202	ENST00000424565.2	ENSG00000216412	ENST00000424565	RPL12P2	RPL12_6_688	Ribosomal Protein L12 Pseudogene 2	processed_pseudogene
8	chr12	108609557	108609956	+	0	NA	Intergenic	Intergenic	-11436	ENST00000549031.1	ENSG00000183160	ENST00000392806	TMEM119	Osteoblast Induction Factor	Transmembrane Protein 119	protein_coding
9	chr10	77320993	77321392	+	0	NA	intron (ENST00000639851.1, intron 1 of 29)	protein_coding-intron (ENST00000286627.10, intron 2 of 26)	7251	ENST00000413564.1	ENSG00000224500	ENST00000413564	ENSG00000224500	Lnc-RPS24-5	Novel Transcript, Antisense To KCNMA1	lncRNA
10	chr2	46082530	46082929	+	0	NA	intron (ENST00000480633.1, intron 1 of 3)	protein_coding-intron (ENST00000306156.8, intron 10 of 14)	-3901	ENST00000444077.1	ENSG00000232696	ENST00000444077	ENSG00000232696	Lnc-ATP6V1E2-4	Novel Transcript	lncRNA
11	chr2	101113662	101114061	+	0	NA	intron (ENST00000463469.5, intron 4 of 4)	protein_coding-intron (ENST00000376840.8, intron 1 of 19)	-3898	ENST00000487392.1	ENSG00000204634	ENST00000494011	TBC1D8	AD 3	TBC1 Domain Family Member 8	protein_coding
12	chr7	13778965	13779364	+	0	NA	Intergenic	Intergenic	61949	ENST00000638774.1	ENSG00000229618	ENST00000638964	ENSG00000229618	Lnc-ARL4A-54	Novel Transcript	lncRNA
13	chr14	35378657	35379056	+	0	NA	Intergenic	Intergenic	10213	ENST00000459899.1	ENSG00000240023	ENST00000459899	RPLP0P3	RPLP0_4_1355	Ribosomal Protein Lateral Stalk Subunit P0 Pseudogene 3	processed_pseudogene
14	chr9	86549544	86549943	+	0	NA	Intergenic	Intergenic	-82404	ENST00000443163.1	ENSG00000232211	ENST00000443163	ENSG00000232211	Lnc-NAA35-16	Novel Transcript	lncRNA
15	chr5	134125041	134125440	+	0	NA	intron (ENST00000519037.5, intron 1 of 4)	protein_coding-intron (ENST00000342854.10, intron 3 of 9)	1622	ENST00000519037.5	ENSG00000081059	ENST00000522375	TCF7	TCF1	Transcription Factor 7	protein_coding
16	chr9	120403160	120403559	+	0	NA	promoter-TSS (ENST00000433194.6)	protein_coding-promoter-TSS (ENST00000433194.6)	93	ENST00000433194.6	ENSG00000136861	ENST00000416449	CDK5RAP2	CEP215	CDK5 Regulatory Subunit Associated Protein 2	protein_coding
17	chr12	96416434	96416833	+	0	NA	Intergenic	Intergenic	10853	ENST00000517018.1	ENSG00000252827	ENST00000517018	RN7SKP11		RNA, 7SK Small Nuclear Pseudogene 11	misc_RNA
18	chr4	89753709	89754108	+	0	NA	intron (ENST00000615968.1, intron 3 of 3)	protein_coding-intron (ENST00000336904.7, intron 4 of 5)	5625	ENST00000620420.1	ENSG00000276542	ENST00000620420	ENSG00000276542	Lnc-MMRN1-8	Novel Transcript, Antisense To SNCA	lncRNA
19	chr19	51727356	51727755	+	0	NA	Intergenic	Intergenic	-3564	ENST00000540069.7	ENSG00000105509	ENST00000601667	HAS1	HAS	Hyaluronan Synthase 1	protein_coding
20	chr2	55721807	55722206	+	0	NA	Intergenic	Intergenic	-28143	ENST00000429805.1	ENSG00000138035	ENST00000481066	PNPT1	PNPase	Polyribonucleotide Nucleotidyltransferase 1	protein_coding
