## Supplemental Table 7 for "NAB2-STAT6 Fusion Proteins Drive Nuclear Condensate Formation and Transcriptional Reprogramming in Solitary Fibrous Tumors"

### Sheet: pantherChart_reversed
PANTHER protein class	Number of genes whose expressions were reversed by Mithramycin A	Percentage of genes whose expressions were reversed by Mithramycin A	Number of genes whose expressions were not reversed by Mithramycin A	Percentage of genes whose expressions were not reversed by Mithramycin A	Fisher'exact test p-value
extracellular matrix protein (PC00102)	7	0.01	6	0.022	0.2077
cytoskeletal protein (PC00085)	21	0.03	6	0.022	0.66421
transporter (PC00227)	47	0.066	19	0.07	0.887084
scaffold/adaptor protein (PC00226)	25	0.035	15	0.055	0.205842
DNA metabolism protein (PC00009)	2	0.003	0	0	1
cell adhesion molecule (PC00069)	12	0.017	9	0.033	0.139746
intercellular signal molecule (PC00207)	22	0.031	13	0.048	0.248186
protein-binding activity modulator (PC00095)	42	0.059	17	0.062	0.881189
RNA metabolism protein (PC00031)	5	0.007	6	0.022	0.0821767
calcium-binding protein (PC00060)	1	0.001	0	0	1
gene-specific transcriptional regulator (PC00264)	63	0.089	13	0.048	0.032511
defense/immunity protein (PC00090)	13	0.018	8	0.029	0.325186
translational protein (PC00263)	1	0.001	0	0	1
metabolite interconversion enzyme (PC00262)	111	0.157	37	0.136	0.42759
protein modifying enzyme (PC00260)	56	0.079	26	0.095	0.440226
chromatin/chromatin-binding, or -regulatory protein (PC00077)	13	0.018	2	0.007	0.258284
transfer/carrier protein (PC00219)	7	0.01	3	0.011	1
membrane traffic protein (PC00150)	15	0.021	8	0.029	0.481645
chaperone (PC00072)	4	0.006	0	0	0.580759
cell junction protein (PC00070)	3	0.004	1	0.004	1
structural protein (PC00211)	4	0.006	1	0.004	1
transmembrane signal receptor (PC00197)	37	0.052	16	0.059	0.752719
No PANTHER category is assigned (UNCLASSIFIED)	197	0.278	67	0.245	0.335163
