## Supplemental Table 8 for "NAB2-STAT6 Fusion Proteins Drive Nuclear Condensate Formation and Transcriptional Reprogramming in Solitary Fibrous Tumors"

### Sheet: Sheet1
Primer	Sequence (5'->3')
P1	CAGTACACTAGTGCCACCATGGATTACAAAGACGATGACGATAAGCACAGAGCGCCTTCCCCCACAGCCGAGCAGCCGCC
P2	CAGTACACGCGTCTGCGAGAGGTGGCTTCGCAGGCACACAGGGGC
P3	CAGTACGCTCAGCAGGAGGGGGGCTGGGTAAGAGCA
P4	CAGTACACGCGTTTTTCAGATTGTGTACAGTAGATTATTTATTTTGTTATTTTGGAATAAAATTTATTTTATGGCTTAGGATC
P5	CAGTACGAATTCCTCGAGACTAGTGCCACCATGGATTACAAAGACGATGACGATAAGGTGAGCGAGCTGATTAAGGAGAACATGCACA
P6	GTGGGGGAAGGCGCTCTGTGACCTCCTCCACCTCTGTGCC
P7	GGCACAGAGGTGGAGGAGGTCACAGAGCGCCTTCCCCCAC
P8	CAGTACCCTGCAGGGGGGGAGAAGGGGGGCGAGCCAGCCTCCT
P9	CAGTACCCTGCAGGGGGAGGAGTCCCTGAGGGGACTGGGGC
P10	ATCTGGGACTTGGAGGTTGCCTCTTGTTTCAGCTTCTTCAGTGGAGGGCCTCCCAGTTC
P11	TGAAGAAGCTGAAACAAGAGGCAACCTCCAAGTCCCAGATCATGTCTCTGTGGGGTC
P12	CAGTACACGCGTTCACCAACTGGGGTTGGCCCTTAGGTCCATGTGGGAC
P13	CAGTACTGTACAAGGGTGGAGGAGGTATGTCTGCGGAGAGCGGCCCTGGGACGAGATTGAGAA
P14	CAGTACACGCGTTCAAGCCATCTCTCTGTTTCGGAGTCTTCGCTGTCAGAGGAG
P15	CAGTACGAATTCGGGTCCAGTGCCACCATGGCCGCGGCCAAGGCCGAGATGCAGCTGA
P16	CAGTACACTAGTACCTCCTCCACCACGCGTGCAAATTTCAATTGTCCTGGGAGAAAAGGTTGCTGTC
P17	AATCCCATCACCATCTTCCA
P18	TGGACTCCACGACGTACTCA
P19	GCCTTGCTGAAGTGTGGAGGAA
P20	ATCCAGGCGATAGGCAGAGATC
P21	GGAGCAGATTCTGAGGCTTTGC
P22	GGATGAGGCTTCCAGACTCCAA
